# Cryptic Genes for Interbacterial Antagonism distinguish *Rickettsia* species Infecting Blacklegged Tick from other *Rickettsia* pathogens

**DOI:** 10.1101/2022.02.21.481368

**Authors:** Victoria I. Verhoeve, Tyesha D. Fauntleroy, Riley G. Risteen, Timothy P. Driscoll, Joseph J. Gillespie

## Abstract

**Background:** Genus *Rickettsia* (*Alphaproteobacteria*: Rickettsiales) encompasses numerous obligate intracellular species with predominantly ciliate and arthropod hosts. Notable species are pathogens transmitted to mammals by blood-feeding arthropods. Mammalian pathogenicity evolved from basal, non-pathogenic host-associations; however, some non-pathogens are closely related to pathogens. One such species, *Rickettsia buchneri*, is prevalent in the blacklegged tick, *Ixodes scapularis*. While *I*. *scapularis* transmits several pathogens to humans, it does not transmit *Rickettsia* pathogens. We hypothesize that *R*. *buchneri* established a mutualism with *I*. *scapularis*, blocking tick superinfection with *Rickettsia* pathogens.

**Methods:** To improve estimates for assessing *R*. *buchneri* infection frequency in blacklegged tick populations, we used comparative genomics to identify an *R*. *buchneri* gene (*REIS_1424*) not present in other *Rickettsia* species present throughout the *I*. *scapularis* geographic range. Bioinformatic and phylogenomics approaches were employed to propose a function for the hypothetical protein (263 aa) encoded by *REIS_1424*.

**Results:** REIS_1424 has few analogs in other Rickettsiales genomes and greatest similarity to non-Proteobacteria proteins. This cohort of proteins varies greatly in size and domain composition, possessing characteristics of Recombination hotspot (Rhs) and contact dependent growth inhibition (CDI) toxins, with similarity limited to proximal C-termini (∼145 aa). This domain was named CDI-like/Rhs-like CT toxin (CRCT). As such proteins are often found as toxin-antidote (TA) modules, we interrogated REIS_1423 (151 aa) as a putative antidote. Indeed, REIS_1423 is similar to proteins encoded upstream of CRCT domain-containing proteins. Accordingly, we named these proteins CDI-like/Rhs-like C-terminal toxin antidotes (CRCA). *R*. *buchneri* expressed both *REIS_1423* and *REIS_1424* in tick cell culture, and PCR assays showed specificity for *R*. *buchneri* over other rickettsiae and utility for positive detection in three tick populations. Finally, phylogenomics analyses uncovered divergent CRCT/CRCA modules in varying states of conservation; however, only *R*. *buchneri* and related Tamurae/Ixodes Group rickettsiae carry complete TA modules.

**Conclusion:** We hypothesize that *Rickettsia* CRCT/CRCA modules circulate in the *Rickettsia* mobile gene pool, arming rickettsiae for battle over arthropod colonization. While its functional significance remains to be tested, *R*. *buchneri* CRCT/CRCA serves as a marker to positively identify infection and begin deciphering the role this endosymbiont plays in the biology of the blacklegged tick.
