## Supplemental Table 1 for "Cryptic Genes for Interbacterial Antagonism distinguish *Rickettsia* species Infecting Blacklegged Tick from other *Rickettsia* pathogens"

### Sheet: RICK
Description	Scientific Name	Max Score	Total Score	Query Cover	E value	Per. ident	Acc. Len	Accession	Sm
hypothetical protein NF27_IC00050 [Candidatus Jidaibacter acanthamoeba]	Candidatus Jidaibacter acanthamoeba	270	270	1	2e-84	100	2192	KIE04387.1	27000
hypothetical protein [Candidatus Jidaibacter acanthamoeba]	Candidatus Jidaibacter acanthamoeba	180	180	1	5e-58	72	192	WP_152606896.1	12960
hypothetical protein [Rickettsia tamurae]	Rickettsia tamurae	55.8	55.8	1	2e-09	29.22	209	WP_032138795.1	1630.48
hypothetical protein [Rickettsia buchneri]	Rickettsia buchneri	48.9	48.9	1	7e-07	27.92	298	WP_152540702.1	1365.29
hypothetical protein REIS_1424 [Rickettsia endosymbiont of Ixodes scapularis]	Rickettsia endosymbiont of Ixodes scapularis	48.9	48.9	1	9e-07	27.92	263	EER22217.1	1365.29
									4330.26

### Sheet: ALPH
Description	Scientific Name	Max Score	Total Score	Query Cover	E value	Per. ident	Acc. Len	Accession	Sm
hypothetical protein [[Ochrobactrum] quorumnocens]	[Ochrobactrum] quorumnocens	79.7	79.7	0.8	1e-17	43	100	WP_095448884.1	2741.68
DUF637 domain-containing protein [Holosporales bacterium]	Holosporales bacterium	85.1	85.1	0.84	2e-17	44.76	750	MBN9344347.1	3199.62
putative rHS repeat-associated core domain protein [[Ochrobactrum] quorumnocens]	[Ochrobactrum] quorumnocens	81.3	81.3	0.84	8e-17	41.9	257	ASV88082.1	2861.43
hypothetical protein [Rhizobium herbae]	Rhizobium herbae	73.9	73.9	0.87	5e-15	39.45	127	WP_209852862.1	2536.36
hypothetical protein [Mesorhizobium sp. F7]	Mesorhizobium sp. F7	73.6	73.6	0.76	1e-13	39.6	320	WP_156159384.1	2215.07
RHS repeat-associated core domain-containing protein [Rhodobacteraceae bacterium]	Rhodobacteraceae bacterium	69.7	69.7	0.68	5e-12	40.7	432	MBL4543481.1	1929.02
hypothetical protein [Labrys sp. KNU-23]	Labrys sp. KNU-23	69.3	69.3	0.84	7e-12	40.71	1094	WP_149252432.1	2369.81
RHS repeat-associated core domain protein [Sphingobium chlorophenolicum L-1]	Sphingobium chlorophenolicum L-1	64.3	64.3	0.62	4e-10	37.18	1400	AEG49180.1	1482.22
hypothetical protein [Mesorhizobium sp. 3P27G6]	Mesorhizobium sp. 3P27G6	48.1	48.1	0.8	0.0002	34.65	694	WP_137935468.1	1333.33
hypothetical protein [Rhodobacteraceae bacterium]	Rhodobacteraceae bacterium	43.5	43.5	0.76	0.008	25	2056	MBL1436299.1	826.5
									2149.5

### Sheet: PROT
Description	Scientific Name	Max Score	Total Score	Query Cover	E value	Per. ident	Acc. Len	Accession	Sm
Putative large exoprotein, ShlA/HecA/FhaA family [Pseudomonas chlororaphis subsp. aureofaciens]	Pseudomonas chlororaphis subsp. aureofaciens	100	100	0.84	3e-22	44.76	4529	AZE30872.1	3759.84
hypothetical protein FFI16_010605 [Pseudomonas sp. KBS0710]	Pseudomonas sp. KBS0710	93.2	93.2	0.84	3e-22	47.62	105	TSD80538.1	3728.07
DUF637 domain-containing protein [Pseudomonas salomonii]	Pseudomonas salomonii	100	100	0.84	3e-22	47.62	877	WP_176727901.1	4000.08
filamentous hemagglutinin [Pseudomonas protegens]	Pseudomonas protegens	100	100	0.84	4e-22	44.76	3028	ROQ54362.1	3759.84
hypothetical protein [Cronobacter dublinensis]	Cronobacter dublinensis	92.4	92.4	0.84	6e-22	45.71	114	WP_032967393.1	3547.83
DUF637 domain-containing protein [Pseudomonas sp. ICMP 561]	Pseudomonas sp. ICMP 561	99.8	99.8	0.84	6e-22	44.76	2335	WP_099268443.1	3752.32
filamentous hemagglutinin [Pseudomonas salomonii]	Pseudomonas salomonii	99.4	99.4	0.84	7e-22	47.62	677	SDZ69652.1	3976.08
hypothetical protein [Xenorhabdus sp. KK7.4]	Xenorhabdus sp. KK7.4	95.5	95.5	0.84	1e-21	48.57	278	WP_206601860.1	3896.29
hypothetical protein [Pseudomonas yamanorum]	Pseudomonas yamanorum	90.9	90.9	0.84	2e-21	45.71	102	NWD21639.1	3490.23
hypothetical protein [Pseudomonas sp. KBS0710]	Pseudomonas sp. KBS0710	95.1	95.1	0.84	2e-21	47.62	265	WP_218571873.1	3804.08
Hemolysin precursor [Pseudomonas sp. 37 R 15]	Pseudomonas sp. 37 R 15	98.2	98.2	0.84	2e-21	45.71	2657	CRM25121.1	3770.53
hypothetical protein BGI30_06485 [Snodgrassella alvi]	Snodgrassella alvi	90.9	90.9	0.84	2e-21	43.81	108	PIT09875.1	3345.16
Hemolysin [Pseudomonas orientalis]	Pseudomonas orientalis	97.8	97.8	0.84	3e-21	45.71	2658	AZE86900.1	3755.17
hypothetical protein PLD_11505 [Pseudomonas sp. LD120]	Pseudomonas sp. LD120	90.1	90.1	0.84	4e-21	45.71	102	KAF0866286.1	3459.52
hypothetical protein [Pseudomonas sp. LD120]	Pseudomonas sp. LD120	90.5	90.5	0.84	4e-21	45.71	115	WP_178116147.1	3474.87
hypothetical protein BFW90_00255 [Pseudomonas fluorescens]	Pseudomonas fluorescens	88.2	88.2	0.84	2e-20	45.71	105	OPB34711.1	3386.56
hypothetical protein [Janthinobacterium lividum]	Janthinobacterium lividum	90.5	90.5	0.84	3e-20	45.79	202	WP_217495260.1	3480.96
VENN motif pre-toxin domain-containing protein [Snodgrassella alvi]	Snodgrassella alvi	90.9	90.9	0.84	1e-19	43.81	285	WP_100115286.1	3345.16
VENN motif pre-toxin domain-containing protein [Pseudomonas protegens]	Pseudomonas protegens	91.7	91.7	0.84	1e-19	44.76	345	WP_185070176.1	3447.77
hypothetical protein [Zooshikella sp. WH53]	Zooshikella sp. WH53	87.8	87.8	0.84	2e-19	46.67	168	WP_215822507.1	3442.01
MULTISPECIES: VENN motif pre-toxin domain-containing protein [unclassified Pseudomonas]	unclassified Pseudomonas	91.3	91.3	0.84	2e-19	43.81	349	WP_175456901.1	3359.88
VENN motif pre-toxin domain-containing protein [Snodgrassella alvi]	Snodgrassella alvi	90.9	90.9	0.84	3e-19	43.81	373	WP_180296634.1	3345.16
hypothetical protein [Bordetella genomosp. 2]	Bordetella genomosp. 2	91.3	91.3	0.84	3e-19	45.28	396	WP_212591754.1	3472.61
hypothetical protein [Bordetella petrii]	Bordetella petrii	91.3	91.3	0.84	3e-19	45.28	396	WP_197031666.1	3472.61
hypothetical protein [Pseudomonas protegens]	Pseudomonas protegens	89	89	0.84	7e-19	43.81	290	WP_191974385.1	3275.24
VENN motif pre-toxin domain-containing protein [Pseudomonas protegens]	Pseudomonas protegens	89	89	0.84	1e-18	43.81	349	WP_080512167.1	3275.24
hypothetical protein [Cupriavidus basilensis]	Cupriavidus basilensis	82.8	82.8	0.68	2e-18	51.76	85	WP_192816485.1	2914.3
hypothetical protein [Bordetella petrii]	Bordetella petrii	88.6	88.6	0.84	2e-18	45.28	375	AEI16487.1	3369.92
hypothetical protein CAL24_22955 [Bordetella genomosp. 2]	Bordetella genomosp. 2	82.4	82.4	0.76	3e-18	45.83	94	OZI69877.1	2870.06
MULTISPECIES: VENN motif pre-toxin domain-containing protein [unclassified Enterobacter]	unclassified Enterobacter	88.6	88.6	0.85	4e-18	43.93	558	WP_123348895.1	3308.37
MULTISPECIES: PAAR domain-containing protein [unclassified Psychrobacter]	unclassified Psychrobacter	87.8	87.8	0.83	4e-18	46.67	369	WP_198015399.1	3401.03
hypothetical protein [Endozoicomonas arenosclerae]	Endozoicomonas arenosclerae	85.9	85.9	0.84	4e-18	43.81	252	WP_216638537.1	3161.15
hypothetical protein [Pseudomonas viridiflava]	Pseudomonas viridiflava	82.4	82.4	0.96	7e-18	40.83	123	WP_206362312.1	3229.82
hypothetical protein [Lysobacter sp.]	Lysobacter sp.	87.8	87.8	0.84	9e-18	40.57	2376	NOT88692.1	2992.12
HecA family adhesin/hemagglutinin [Pseudomonas protegens Cab57]	Pseudomonas protegens Cab57	77	77	0.76	2e-14	44.21	310	BAO59520.1	2587.17
VENN motif pre-toxin domain-containing protein [Pseudomonas protegens]	Pseudomonas protegens	77	77	0.76	2e-14	44.21	338	WP_193790980.1	2587.17
hypothetical protein [Pseudomonas aeruginosa]	Pseudomonas aeruginosa	74.7	74.7	0.8	3e-14	39.6	201	WP_127891034.1	2366.5
hypothetical protein [Delftia sp. UME58]	Delftia sp. UME58	72.4	72.4	0.78	3e-14	37.76	99	WP_183021312.1	2132.38
hypothetical protein [Pseudomonas aeruginosa]	Pseudomonas aeruginosa	74.3	74.3	0.8	6e-14	39.6	201	WP_129373660.1	2353.82
hypothetical protein [Pseudomonas aeruginosa]	Pseudomonas aeruginosa	74.3	74.3	0.8	9e-14	39.6	227	WP_129408881.1	2353.82
hypothetical protein [Delftia acidovorans]	Delftia acidovorans	73.9	73.9	0.83	2e-13	37.5	274	WP_197954531.1	2300.14
hypothetical protein [Budviciaceae bacterium CWB-B43]	Budviciaceae bacterium CWB-B43	69.3	69.3	0.71	4e-13	47.19	86	MBK5073799.1	2321.89
hypothetical protein [Delftia acidovorans]	Delftia acidovorans	72	72	0.85	1e-12	36.45	289	MBL8357641.1	2230.74
hypothetical protein [Thioploca sp.]	Thioploca sp.	67.4	67.4	0.77	4e-12	35.05	110	NJO17542.1	1819.02
choice-of-anchor A family protein [Wenzhouxiangellaceae bacterium]	Wenzhouxiangellaceae bacterium	50.4	50.4	0.61	9e-05	35.06	3981	TVR95235.1	1077.88
									3160.01

### Sheet: BACT
Description	Scientific Name	Max Score	Total Score	Query Cover	E value	Per. ident	Acc. Len	Accession	Sm
hypothetical protein [Scytonema hofmannii]	Scytonema hofmannii	103	103	0.84	4e-26	50.48	107	WP_017740403.1	4367.53
hypothetical protein M878_41015 [Streptomyces roseochromogenus subsp. oscitans DS 12.976]	Streptomyces roseochromogenus subsp. oscitans DS 12.976	111	111	0.84	7e-26	57.01	1106	EST19956.1	5315.61
ALF repeat-containing protein [Streptomyces roseochromogenus]	Streptomyces roseochromogenus	110	110	0.92	1e-25	51.72	1236	WP_158692837.1	5234.06
hypothetical protein [Streptomyces monashensis]	Streptomyces monashensis	109	109	0.84	1e-25	52.34	418	WP_071384342.1	4792.25
pre-toxin TG domain-containing protein [Streptomyces lydicus]	Streptomyces lydicus	100	100	0.93	4e-24	47.06	179	WP_129297753.1	4376.58
hypothetical protein [Streptomyces violascens]	Streptomyces violascens	102	102	0.97	5e-23	48.8	456	WP_189971195.1	4828.27
RHS repeat-associated core domain-containing protein [Streptomyces bryophytorum]	Streptomyces bryophytorum	101	101	0.84	2e-22	46.67	2105	WP_205047652.1	3959.48
hypothetical protein [Nonomuraea sp. FMUSA5-5]	Nonomuraea sp. FMUSA5-5	92	92	0.82	9e-22	45.63	99	NJP94870.1	3442.33
RHS repeat-associated protein [Streptomyces sp. SLBN-115]	Streptomyces sp. SLBN-115	99.4	99.4	0.82	1e-21	47.57	2067	TQJ52686.1	3877.34
hypothetical protein [Streptomyces rimosus]	Streptomyces rimosus	99	99	0.84	1e-21	51.85	656	WP_158940981.1	4311.85
RHS repeat-associated core domain-containing protein [Streptomyces sp. SLBN-115]	Streptomyces sp. SLBN-115	99.4	99.4	0.82	1e-21	47.57	2098	WP_142267796.1	3877.34
hypothetical protein [Nocardia sp. XZ_19_385]	Nocardia sp. XZ_19_385	91.7	91.7	0.81	2e-21	49.51	114	WP_194815481.1	3677.45
hypothetical protein [Streptomyces chrestomyceticus]	Streptomyces chrestomyceticus	97.4	97.4	0.84	4e-21	56.48	528	WP_125048197.1	4620.97
MULTISPECIES: hypothetical protein [unclassified Streptomyces]	unclassified Streptomyces	97.1	97.1	0.93	4e-21	47.06	461	WP_161217041.1	4249.66
hypothetical protein [Streptomyces murinus]	Streptomyces murinus	97.1	97.1	0.93	5e-21	47.06	461	WP_158101399.1	4249.66
type IV secretion protein Rhs [Nonomuraea sp. FMUSA5-5]	Nonomuraea sp. FMUSA5-5	97.4	97.4	0.82	6e-21	45.63	2249	WP_206068302.1	3644.38
hypothetical protein Sar04_32290 [Salinispora arenicola]	Salinispora arenicola	89.4	89.4	0.76	2e-20	47.42	114	GIM86493.1	3221.9
MULTISPECIES: hypothetical protein [Streptomyces]	Streptomyces	95.5	95.5	0.93	2e-20	47.9	453	WP_078619257.1	4254.24
hypothetical protein [Streptomyces chrestomyceticus]	Streptomyces chrestomyceticus	95.1	95.1	0.92	2e-20	47.46	434	WP_206506677.1	4152.37
chemotaxis protein [Streptomyces luteoverticillatus]	Streptomyces luteoverticillatus	95.9	95.9	0.82	2e-20	50.96	1206	WP_164737766.1	4007.39
chemotaxis protein [Streptomyces luteoverticillatus]	Streptomyces luteoverticillatus	95.9	95.9	0.82	2e-20	50.96	1128	AZQ71326.1	4007.39
hypothetical protein [Sphaerisporangium krabiense]	Sphaerisporangium krabiense	95.5	95.5	0.84	2e-20	46.23	2904	WP_184612910.1	3708.57
type IV secretion protein Rhs [Amycolatopsis bullii]	Amycolatopsis bullii	95.1	95.1	0.8	4e-20	44.55	2289	GHG18733.1	3389.36
hypothetical protein [Saccharopolyspora dendranthemae]	Saccharopolyspora dendranthemae	87.8	87.8	0.85	5e-20	46.73	102	WP_145743823.1	3487.46
helix-turn-helix domain-containing protein [Streptomyces sp. GS7]	Streptomyces sp. GS7	89.4	89.4	0.84	1e-19	48.57	188	WP_159505808.1	3647.41
RHS repeat-associated core domain-containing protein [Micromonospora chaiyaphumensis]	Micromonospora chaiyaphumensis	93.6	93.6	0.76	1e-19	49.48	2210	WP_091269820.1	3519.81
RHS repeat-associated core domain-containing protein [Micromonospora chaiyaphumensis]	Micromonospora chaiyaphumensis	93.6	93.6	0.76	1e-19	49.48	2183	SCF32882.1	3519.81
hypothetical protein [Nocardia sp. SYP-A9097]	Nocardia sp. SYP-A9097	86.3	86.3	0.72	2e-19	49.45	99	MRH88970.1	3072.63
hypothetical protein [Streptomyces sp. ISL-36]	Streptomyces sp. ISL-36	93.2	93.2	0.84	2e-19	45.28	2141	WP_215070336.1	3544.88
hypothetical protein C7B67_20570 [filamentous cyanobacterium Phorm 6]	filamentous cyanobacterium Phorm 6	86.3	86.3	0.84	2e-19	41.9	107	PSB46298.1	3037.41
RHS repeat-associated core domain containing protein-containing protein [Actinobacteria bacterium OV320]	Actinobacteria bacterium OV320	92.4	92.4	0.91	3e-19	45.61	2122	KPI22675.1	3835.07
hypothetical protein [Nocardia sp. SYP-A9097]	Nocardia sp. SYP-A9097	92	92	0.66	4e-19	50.6	574	WP_194852896.1	3072.43
ALF repeat-containing protein [Crossiella cryophila]	Crossiella cryophila	91.3	91.3	0.84	7e-19	47.17	1172	WP_185005672.1	3617.56
hypothetical protein [Streptomyces kasugaensis]	Streptomyces kasugaensis	91.3	91.3	0.93	8e-19	47.9	632	WP_094792556.1	4067.14
hypothetical protein [Nocardia aurea]	Nocardia aurea	90.5	90.5	0.81	8e-19	48.54	434	WP_198654462.1	3558.22
Hint domain-containing protein [Sphaerisporangium krabiense]	Sphaerisporangium krabiense	87.8	87.8	0.84	1e-18	46.23	242	WP_204070719.1	3409.55
hypothetical protein [Saccharopolyspora subtropica]	Saccharopolyspora subtropica	84.3	84.3	0.85	1e-18	47.22	113	WP_188986312.1	3383.55
hypothetical protein [Saccharopolyspora shandongensis]	Saccharopolyspora shandongensis	90.1	90.1	0.84	1e-18	48.57	406	WP_218157388.1	3675.97
hypothetical protein [Saccharopolyspora endophytica]	Saccharopolyspora endophytica	89.4	89.4	0.86	2e-18	48.62	406	WP_210968521.1	3738.1
hypothetical protein FHU35_15320 [Saccharopolyspora dendranthemae]	Saccharopolyspora dendranthemae	89	89	0.86	3e-18	48.62	406	TWF93476.1	3721.37
hypothetical protein AVL48_33625 [Amycolatopsis regifaucium]	Amycolatopsis regifaucium	87.8	87.8	0.86	1e-17	44.95	1177	KZB84325.1	3394.08
ALF repeat-containing protein [Amycolatopsis regifaucium]	Amycolatopsis regifaucium	87.8	87.8	0.86	1e-17	44.95	1173	WP_063054115.1	3394.08
hypothetical protein [Microcoleus vaginatus]	Microcoleus vaginatus	81.6	81.6	0.88	1e-17	39.64	107	WP_006632055.1	2846.47
hypothetical protein EAZ25_02290 [Oscillatoriales cyanobacterium]	Oscillatoriales cyanobacterium	81.3	81.3	0.88	2e-17	37.84	107	TAG68718.1	2707.22
uncharacterized protein YukE [Actinomadura catellatispora]	Actinomadura catellatispora	85.9	85.9	0.81	2e-17	42.59	310	MBB4777365.1	2963.37
ALF repeat-containing protein [Amycolatopsis nigrescens]	Amycolatopsis nigrescens	87	87	0.68	3e-17	53.33	1210	WP_157357209.1	3155
hypothetical protein [Microcoleus asticus]	Microcoleus asticus	80.1	80.1	0.84	5e-17	40	107	WP_172190752.1	2691.36
hypothetical protein [Microcoleus sp. SU_5_6]	Microcoleus sp. SU_5_6	79.7	79.7	0.88	7e-17	37.84	107	NJK73406.1	2653.95
TPA: hypothetical protein [Microcoleaceae bacterium UBA11344]	Microcoleaceae bacterium UBA11344	79.3	79.3	0.84	1e-16	40	107	HAT12579.1	2664.48
hypothetical protein GCM10011581_12390 [Saccharopolyspora subtropica]	Saccharopolyspora subtropica	84.7	84.7	0.86	1e-16	47.75	402	GGI76798.1	3478.21
hypothetical protein [Actinomadura sp. 7K534]	Actinomadura sp. 7K534	83.2	83.2	0.81	2e-16	40.74	310	WP_207945707.1	2745.55
MULTISPECIES: hypothetical protein [Actinomadura]	Actinomadura	78.6	78.6	0.76	2e-16	41.58	97	WP_184890855.1	2483.82
ALF repeat-containing protein [Amycolatopsis regifaucium]	Amycolatopsis regifaucium	83.6	83.6	0.84	4e-16	45.45	850	WP_208616309.1	3191.68
hypothetical protein [Austwickia sp. TVS 96-490-7B]	Austwickia sp. TVS 96-490-7B	80.5	80.5	0.79	9e-16	41.41	259	WP_219106469.1	2633.47
hypothetical protein [Nocardia brasiliensis]	Nocardia brasiliensis	77	77	0.8	1e-15	41.18	115	WP_195087098.1	2536.69
hypothetical protein E1266_17330 [Actinomadura sp. 7K534]	Actinomadura sp. 7K534	76.3	76.3	0.76	1e-15	39.6	97	TDB94289.1	2296.32
RHS repeat-associated core domain-containing protein [Kribbella albertanoniae]	Kribbella albertanoniae	81.3	81.3	0.8	2e-15	40	2053	WP_132404834.1	2601.6
hypothetical protein [Nocardia brasiliensis]	Nocardia brasiliensis	78.6	78.6	0.8	3e-15	45.63	225	WP_203218233.1	2869.21
short repeat uncharacterized protein predicted to be involved in signal transduction [Amycolatopsis cihanbeyliensis]	Amycolatopsis cihanbeyliensis	80.5	80.5	0.91	4e-15	41.74	1198	TQJ00571.1	3057.66
ALF repeat-containing protein [Amycolatopsis cihanbeyliensis]	Amycolatopsis cihanbeyliensis	80.5	80.5	0.84	4e-15	44.86	1144	WP_211357916.1	3033.43
hypothetical protein [Mycolicibacterium malmesburyense]	Mycolicibacterium malmesburyense	80.1	80.1	0.81	5e-15	43.14	433	WP_194946086.1	2798.97
RHS repeat protein [Nocardioides sp. 616]	Nocardioides sp. 616	79.3	79.3	0.8	1e-14	39	1858	WP_162799151.1	2474.16
hypothetical protein [Nonomuraea typhae]	Nonomuraea typhae	79	79	0.81	2e-14	43.14	2073	WP_157252733.1	2760.53
hypothetical protein [Nocardia brasiliensis]	Nocardia brasiliensis	78.2	78.2	0.8	3e-14	45.63	455	WP_081868890.1	2854.61
hypothetical protein [Nocardia brasiliensis]	Nocardia brasiliensis	72.8	72.8	0.76	3e-14	41.67	93	WP_042256844.1	2305.52
hypothetical protein F5X71_29915 [Nocardia brasiliensis]	Nocardia brasiliensis	72.4	72.4	0.76	3e-14	41.67	93	QIS07788.1	2292.85
hypothetical protein [Nocardia vulneris]	Nocardia vulneris	77.8	77.8	0.81	3e-14	44.23	455	WP_082031889.1	2787.29
ALF repeat-containing protein [Amycolatopsis cihanbeyliensis]	Amycolatopsis cihanbeyliensis	77.8	77.8	0.84	4e-14	39.82	1194	WP_141998476.1	2602.32
hypothetical protein [Pseudonocardia endophytica]	Pseudonocardia endophytica	76.3	76.3	0.76	5e-14	45.92	285	WP_207908821.1	2662.81
type IV secretion protein Rhs [Streptomyces angustmyceticus]	Streptomyces angustmyceticus	76.3	76.3	0.84	1e-13	41.12	2162	WP_086719978.1	2635.46
hypothetical protein [Nocardia brasiliensis]	Nocardia brasiliensis	69.3	69.3	0.76	5e-13	39.58	93	WP_195136275.1	2084.6
RHS repeat-associated core domain-containing protein [Streptomyces atratus]	Streptomyces atratus	73.9	73.9	0.82	1e-12	45.63	1868	WP_189281053.1	2765.09
sugar-binding protein [Streptomyces sp. NBRC 110468]	Streptomyces sp. NBRC 110468	73.6	73.6	0.75	1e-12	40	2376	WP_159401416.1	2208
RHS repeat protein [Streptomyces sp. or43]	Streptomyces sp. or43	73.6	73.6	0.72	1e-12	44.57	1208	WP_148016488.1	2361.85
hypothetical protein [Actinomadura darangshiensis]	Actinomadura darangshiensis	72.4	72.4	0.81	1e-12	44.12	278	WP_207938587.1	2587.37
type IV secretion protein Rhs [Streptomyces globisporus]	Streptomyces globisporus	73.2	73.2	0.85	2e-12	38.66	2175	WP_078652209.1	2405.43
IPT/TIG domain-containing protein [Streptomyces sp. sk2.1]	Streptomyces sp. sk2.1	73.2	73.2	0.72	2e-12	43.48	2368	WP_187438639.1	2291.57
hypothetical protein EAO76_15790 [Streptomyces sp. sk2.1]	Streptomyces sp. sk2.1	73.2	73.2	0.72	2e-12	43.48	2388	TXS74426.1	2291.57
hypothetical protein [Anaerolinea sp.]	Anaerolinea sp.	67.8	67.8	0.68	2e-12	47.67	94	MBE2192560.1	2197.78
PrsW family intramembrane metalloprotease [Streptomyces niveus]	Streptomyces niveus	71.6	71.6	0.55	5e-12	52.17	1744	WP_159392462.1	2054.45
hypothetical protein BBN63_19660 [Streptomyces niveus]	Streptomyces niveus	71.6	71.6	0.55	5e-12	52.17	1739	AQU68104.1	2054.45
hypothetical protein [Nocardioides sp. DJM-14]	Nocardioides sp. DJM-14	69.7	69.7	0.53	7e-12	54.41	240	WP_203338308.1	2009.96
RHS repeat-associated core domain-containing protein [Streptomyces sp. McG8]	Streptomyces sp. McG8	70.9	70.9	0.75	1e-11	38.95	2290	WP_215188305.1	2071.17
hypothetical protein [Actinomadura sp. WMMA1423]	Actinomadura sp. WMMA1423	69.3	69.3	1	3e-11	38.69	449	WP_205718735.1	2681.22
hypothetical protein [Streptomyces sp. NRRL S-1824]	Streptomyces sp. NRRL S-1824	68.2	68.2	0.53	4e-11	52.24	255	WP_199919291.1	1888.27
hypothetical protein [Micromonospora musae]	Micromonospora musae	67.4	67.4	0.59	1e-10	44	328	WP_120682782.1	1749.7
MULTISPECIES: hypothetical protein [unclassified Actinotalea]	unclassified Actinotalea	66.6	66.6	0.84	3e-10	34.26	390	WP_182112705.1	1916.64
type IV secretion protein Rhs [Streptomyces mediolani]	Streptomyces mediolani	66.2	66.2	0.85	4e-10	36.21	2172	WP_078942494.1	2037.54
type IV secretion protein Rhs [Streptomyces sp. st170]	Streptomyces sp. st170	66.2	66.2	0.85	4e-10	36.21	2172	WP_097892567.1	2037.54
hypothetical protein GCM10018785_47220 [Streptomyces longispororuber]	Streptomyces longispororuber	58.2	58.2	0.53	1e-08	45.71	88	GHE73650.1	1409.97
RHS repeat-associated core domain-containing protein [Streptomyces peucetius]	Streptomyces peucetius	61.6	61.6	0.72	2e-08	46.74	2117	WP_100105341.1	2073.01
hypothetical protein [Streptomyces sp. 94]	Streptomyces sp. 94	55.1	55.1	0.42	1e-07	49.06	60	WP_099920012.1	1135.35
MULTISPECIES: hypothetical protein [unclassified Mycobacteroides]	unclassified Mycobacteroides	58.5	58.5	0.8	1e-07	37.62	266	WP_155940535.1	1760.62
hypothetical protein [Microbacteriaceae bacterium]	Microbacteriaceae bacterium	57	57	0.83	4e-07	32.08	272	MBO9579198.1	1517.7
hypothetical protein EOP45_16785 [Sphingobacteriaceae bacterium]	Sphingobacteriaceae bacterium	47	47	0.57	0.0003	36.49	90	RYE16829.1	977.567
									3048.58
