## Supplemental Table 2 for "Cryptic Genes for Interbacterial Antagonism distinguish *Rickettsia* species Infecting Blacklegged Tick from other *Rickettsia* pathogens"

### Sheet: Rick
Description	Scientific Name	Max Score	Total Score	Query Cover	E value	Per. ident	Acc. Len	Accession	Sm
hypothetical protein [Candidatus Jidaibacter acanthamoeba]	Candidatus Jidaibacter acanthamoeba	303	303	1	3e-107	100	147	WP_039458703.1	30300
hypothetical protein [Candidatus Jidaibacter acanthamoeba]	Candidatus Jidaibacter acanthamoeba	214	214	1	1e-71	70.75	147	WP_039458699.1	15140.5
hypothetical protein EOP34_06270 [Rickettsiales bacterium]	Rickettsiales bacterium	96.7	96.7	0.9	2e-25	38.35	150	RYE14545.1	3337.6
MULTISPECIES: hypothetical protein [spotted fever group]	spotted fever group	42.4	42.4	0.6	8e-05	33.7	110	WP_008580405.1	857.328

### Sheet: Alph
Description	Scientific Name	Max Score	Total Score	Query Cover	E value	Per. ident	Acc. Len	Accession	Sm
hypothetical protein [Holosporales bacterium]	Holosporales bacterium	93.2	93.2	0.76	3e-22	39.29	133	MBN9344348.1	2782.99
hypothetical protein [Rhodospirillaceae bacterium]	Rhodospirillaceae bacterium	75.9	75.9	0.81	1e-15	32.5	120	MBT5109021.1	1998.07
hypothetical protein EA357_02775 [Micavibrio sp.]	Micavibrio sp.	65.1	65.1	0.78	2e-11	33.33	125	TVQ84561.1	1692.43
hypothetical protein [Tropicibacter sp. R15_0]	Tropicibacter sp. R15_0	60.5	60.5	0.87	1e-09	30	131	WP_209258378.1	1579.05
hypothetical protein [Tropicibacter phthalicicus]	Tropicibacter phthalicicus	60.5	60.5	0.85	1e-09	30.71	131	WP_133840864.1	1579.26
hypothetical protein [Denitrobaculum tricleocarpae]	Denitrobaculum tricleocarpae	57	57	0.82	4e-08	29.85	141	WP_142896525.1	1395.19
4-(cytidine 5'-diphospho)-2-C-methyl-D-erythritol kinase [Rhizobium sp. YR295]	Rhizobium sp. YR295	58.5	58.5	0.86	7e-08	29.92	435	WP_081929874.1	1505.28
hypothetical protein B1812_15020 [Methylocystis bryophila]	Methylocystis bryophila	56.2	56.2	0.82	8e-08	24.79	140	ARN82179.1	1142.42
hypothetical protein [Methylocystis bryophila]	Methylocystis bryophila	56.2	56.2	0.82	9e-08	24.79	145	WP_158658797.1	1142.42
4-(cytidine 5'-diphospho)-2-C-methyl-D-erythritol kinase [Rhizobium sp. CF258]	Rhizobium sp. CF258	57.8	57.8	0.86	1e-07	30.71	435	WP_081929427.1	1526.53
hypothetical protein [Ochrobactrum sp. Marseille-Q0166]	Ochrobactrum sp. Marseille-Q0166	54.7	54.7	0.84	2e-07	35.2	124	WP_187548203.1	1617.37
hypothetical protein [[Ochrobactrum] quorumnocens]	[Ochrobactrum] quorumnocens	54.7	54.7	0.84	2e-07	35.2	124	WP_095448740.1	1617.37

### Sheet: Prot
Description	Scientific Name	Max Score	Total Score	Query Cover	E value	Per. ident	Acc. Len	Accession	Sm
uncharacterized protein PST29_2579 [Pseudomonas sp. St29]	Pseudomonas sp. St29	67.4	67.4	0.82	8e-12	33.88	123	BAQ80468.1	1872.48
hypothetical protein DRI57_32680 [Deltaproteobacteria bacterium]	Deltaproteobacteria bacterium	66.2	66.2	0.78	4e-11	34.19	143	RLC00139.1	1765.43
MULTISPECIES: hypothetical protein [Bordetella]	Bordetella	65.9	65.9	0.85	5e-11	33.33	134	WP_028354462.1	1866.98
hypothetical protein [Bordetella petrii]	Bordetella petrii	63.9	63.9	0.8	2e-10	34.43	125	AEI16486.1	1760.06
hypothetical protein [Jinshanibacter zhutongyuii]	Jinshanibacter zhutongyuii	63.5	63.5	0.8	3e-10	32.5	126	WP_210405325.1	1651
hypothetical protein [Cupriavidus basilensis]	Cupriavidus basilensis	62.8	62.8	0.82	6e-10	31.97	129	WP_081489010.1	1646.33
hypothetical protein JANLI_39460 [Janthinobacterium lividum]	Janthinobacterium lividum	60.8	60.8	0.79	4e-09	29.75	130	OEZ54284.1	1428.95
hypothetical protein [Janthinobacterium lividum]	Janthinobacterium lividum	60.8	60.8	0.79	4e-09	29.75	127	WP_139144217.1	1428.95
hypothetical protein [Cronobacter dublinensis]	Cronobacter dublinensis	60.1	60.1	0.8	6e-09	31.97	131	WP_032967392.1	1537.12
MULTISPECIES: hypothetical protein [unclassified Psychrobacter]	unclassified Psychrobacter	60.1	60.1	0.76	7e-09	32.74	131	WP_025650493.1	1495.43
hypothetical protein [Acidovorax avenae]	Acidovorax avenae	60.1	60.1	0.91	9e-09	31.91	137	WP_208935765.1	1745.19
MULTISPECIES: hypothetical protein [unclassified Pseudomonas]	unclassified Pseudomonas	59.3	59.3	0.78	1e-08	33.91	128	WP_047881502.1	1568.47
hypothetical protein [Thioploca sp.]	Thioploca sp.	59.3	59.3	0.81	2e-08	27.5	138	NJO17541.1	1320.91
hypothetical protein [Leminorella richardii]	Leminorella richardii	58.2	58.2	0.78	5e-08	33.05	136	WP_111741769.1	1500.34
hypothetical protein [Delftia sp. HK171]	Delftia sp. HK171	58.2	58.2	0.79	5e-08	32.23	134	WP_071957177.1	1481.87
hypothetical protein [Pseudomonas fluorescens]	Pseudomonas fluorescens	57.8	57.8	0.78	6e-08	32.17	128	WP_081372188.1	1450.35
MULTISPECIES: hypothetical protein [Pseudomonas]	Pseudomonas	57.8	57.8	0.8	6e-08	29.41	128	WP_080966892.1	1359.92
MULTISPECIES: hypothetical protein [Pseudomonas]	Pseudomonas	57.4	57.4	0.8	7e-08	29.41	128	WP_072443720.1	1350.51
hypothetical protein [Pseudomonas fluorescens]	Pseudomonas fluorescens	57	57	0.78	1e-07	31.3	128	WP_141064902.1	1391.6
hypothetical protein [Delftia sp. Cs1-4]	Delftia sp. Cs1-4	57	57	0.79	1e-07	30.58	134	WP_013801793.1	1377.02
MULTISPECIES: hypothetical protein [Delftia]	Delftia	57	57	0.79	1e-07	29.75	134	WP_063325685.1	1339.64
MULTISPECIES: hypothetical protein [Pseudomonas]	Pseudomonas	56.6	56.6	0.78	1e-07	32.17	128	WP_078467188.1	1420.24
MULTISPECIES: hypothetical protein [unclassified Pseudomonas]	unclassified Pseudomonas	55.8	55.8	0.8	2e-07	27.73	129	WP_087693613.1	1237.87
hypothetical protein [Pseudomonas sp. ATCC PTA-122608]	Pseudomonas sp. ATCC PTA-122608	55.8	55.8	0.8	3e-07	27.73	129	WP_076015563.1	1237.87
hypothetical protein A462_10991 [Pseudomonas sp. Ag1]	Pseudomonas sp. Ag1	55.5	55.5	0.78	4e-07	28.7	129	EJF71912.1	1242.42
MULTISPECIES: hypothetical protein [unclassified Pseudomonas]	unclassified Pseudomonas	55.5	55.5	0.78	4e-07	28.7	129	WP_177045654.1	1242.42
hypothetical protein [Pseudomonas rhodesiae]	Pseudomonas rhodesiae	55.1	55.1	0.68	4e-07	36	110	WP_080758711.1	1348.85
hypothetical protein [Pseudomonas yamanorum]	Pseudomonas yamanorum	55.5	55.5	0.8	4e-07	27.73	129	WP_093203074.1	1231.21
hypothetical protein [Pseudomonas sp. P7758]	Pseudomonas sp. P7758	55.1	55.1	0.78	5e-07	28.7	129	WP_177122933.1	1233.47
MULTISPECIES: hypothetical protein [Delftia]	Delftia	55.5	55.5	0.79	5e-07	29.75	134	WP_154834045.1	1304.39
hypothetical protein [Delftia acidovorans]	Delftia acidovorans	55.1	55.1	0.79	5e-07	28.93	134	WP_096916712.1	1259.29
hypothetical protein [Delftia acidovorans]	Delftia acidovorans	55.1	55.1	0.74	5e-07	33.91	120	MBL8357640.1	1382.65
hypothetical protein [Pseudomonas sp. P7779]	Pseudomonas sp. P7779	54.7	54.7	0.78	8e-07	28.7	129	WP_178903080.1	1224.51
hypothetical protein CTI10_014850 [Delftia acidovorans]	Delftia acidovorans	54.7	54.7	0.79	1e-06	30.58	134	PJO37735.1	1321.45
hypothetical protein [Pseudomonas yamanorum]	Pseudomonas yamanorum	54.3	54.3	0.78	1e-06	27.83	129	WP_177128548.1	1178.71
hypothetical protein [Campylobacter sp. CFSAN093250]	Campylobacter sp. CFSAN093250	53.9	53.9	0.79	2e-06	30.51	134	WP_165433137.1	1299.15
hypothetical protein SAMN05216350_101792 [Polaromonas sp. YR568]	Polaromonas sp. YR568	53.5	53.5	0.77	2e-06	34.45	122	SFU40700.1	1419.17
hypothetical protein CGU36_18795 [Pseudomonas fluorescens]	Pseudomonas fluorescens	53.1	53.1	0.68	2e-06	34	110	OXS20582.1	1227.67
hypothetical protein [Delftia sp. ASV31]	Delftia sp. ASV31	52.8	52.8	0.79	5e-06	30.51	134	WP_199138852.1	1272.63
hypothetical protein [Delftia acidovorans]	Delftia acidovorans	52.8	52.8	0.78	5e-06	30	134	WP_123693938.1	1235.52
hypothetical protein [Xenorhabdus sp. KK7.4]	Xenorhabdus sp. KK7.4	52.4	52.4	0.78	6e-06	28.81	129	WP_193757272.1	1177.52
hypothetical protein [Delftia sp. DLF01]	Delftia sp. DLF01	52.4	52.4	0.79	6e-06	29.75	134	WP_192366561.1	1231.53
MULTISPECIES: hypothetical protein [unclassified Enterobacter]	unclassified Enterobacter	52	52	0.74	7e-06	28.44	116	WP_123348894.1	1094.37
hypothetical protein [Delftia lacustris]	Delftia lacustris	51.6	51.6	0.79	1e-05	28.93	134	WP_074924123.1	1179.3
hypothetical protein [Delftia tsuruhatensis]	Delftia tsuruhatensis	51.6	51.6	0.79	1e-05	28.93	134	WP_026062914.1	1179.3
hypothetical protein [Zooshikella sp. WH53]	Zooshikella sp. WH53	51.2	51.2	0.78	2e-05	30.25	134	WP_215822506.1	1208.06
hypothetical protein [Polaromonas sp. YR568]	Polaromonas sp. YR568	53.1	53.1	0.8	2e-05	33.06	257	WP_139237298.1	1404.39
hypothetical protein [Delftia lacustris]	Delftia lacustris	51.2	51.2	0.79	2e-05	29.66	134	WP_047219550.1	1199.69
hypothetical protein [Acidovorax avenae]	Acidovorax avenae	50.1	50.1	0.91	5e-05	27.27	137	WP_128098629.1	1243.27
hypothetical protein GY15_27505 [Delftia sp. 670]	Delftia sp. 670	49.7	49.7	0.79	6e-05	28.1	134	KEH11553.1	1103.29
hypothetical protein [Delftia sp. DSM 12781]	Delftia sp. DSM 12781	49.7	49.7	0.79	8e-05	29.66	134	WP_209673049.1	1164.54
hypothetical protein [Budvicia aquatica]	Budvicia aquatica	49.3	49.3	0.76	9e-05	31.3	127	WP_029096515.1	1172.75
hypothetical protein [Delftia sp. CH05]	Delftia sp. CH05	48.9	48.9	0.79	0.0001	28.1	134	WP_160853770.1	1085.53
hypothetical protein [Acidovorax avenae]	Acidovorax avenae	48.5	48.5	0.78	0.0002	27.73	137	WP_152969541.1	1049.03
hypothetical protein [Delftia lacustris]	Delftia lacustris	48.5	48.5	0.79	0.0002	28.81	134	WP_203401010.1	1103.86
hypothetical protein [Delftia tsuruhatensis]	Delftia tsuruhatensis	48.1	48.1	0.78	0.0002	28.33	134	WP_133073902.1	1062.88
hypothetical protein [Pseudomonas sp. ICMP 561]	Pseudomonas sp. ICMP 561	48.1	48.1	0.8	0.0002	27.73	126	WP_099268415.1	1067.05
hypothetical protein [Acidovorax avenae]	Acidovorax avenae	47.4	47.4	0.78	0.0006	27.73	137	WP_128099392.1	1025.23
MULTISPECIES: hypothetical protein [Delftia]	Delftia	46.6	46.6	0.79	0.001	27.27	134	WP_034400127.1	1003.92
hypothetical protein [Delftia sp. PE138]	Delftia sp. PE138	46.2	46.2	0.79	0.002	27.27	134	WP_212645269.1	995.3
MULTISPECIES: hypothetical protein [Delftia]	Delftia	45.4	45.4	0.79	0.002	27.27	134	WP_016454667.1	978.066
hypothetical protein [Variovorax boronicumulans]	Variovorax boronicumulans	45.1	45.1	0.76	0.003	27.59	124	WP_095948001.1	945.675
hypothetical protein [Delftia sp. BR1]	Delftia sp. BR1	42.7	42.7	0.79	0.023	26.45	134	WP_151019773.1	892.238

### Sheet: Bact
Description	Scientific Name	Max Score	Total Score	Query Cover	E value	Per. ident	Acc. Len	Accession	Sm
hypothetical protein EOP45_14965 [Sphingobacteriaceae bacterium]	Sphingobacteriaceae bacterium	96.3	96.3	0.91	1e-22	36.57	149	RYE17909.1	3204.74
hypothetical protein [Nonomuraea ceibae]	Nonomuraea ceibae	82	82	0.8	4e-17	33.61	132	WP_219512612.1	2204.82
hypothetical protein EOP45_14960 [Sphingobacteriaceae bacterium]	Sphingobacteriaceae bacterium	80.1	80.1	0.92	9e-16	30.88	194	RYE17908.1	2275.61
hypothetical protein [Nonomuraea mesophila]	Nonomuraea mesophila	77	77	0.8	3e-15	32.2	131	WP_132627684.1	1983.52
hypothetical protein [Nonomuraea montanisoli]	Nonomuraea montanisoli	75.5	75.5	0.8	1e-14	31.36	131	WP_175589028.1	1894.14
hypothetical protein [Streptomyces rimosus]	Streptomyces rimosus	75.1	75.1	0.8	1e-14	33.33	124	WP_030653318.1	2002.47
hypothetical protein [Nonomuraea glycinis]	Nonomuraea glycinis	74.7	74.7	0.81	2e-14	30.83	131	WP_189141430.1	1865.43
hypothetical protein SNOUR_40825 [Streptomyces noursei ATCC 11455]	Streptomyces noursei ATCC 11455	74.3	74.3	0.85	2e-14	33.33	124	ANZ21393.1	2104.96
hypothetical protein [Streptomyces chrestomyceticus]	Streptomyces chrestomyceticus	74.3	74.3	0.85	3e-14	32.54	124	WP_206506678.1	2055.06
hypothetical protein [Streptomyces lydicus]	Streptomyces lydicus	74.3	74.3	0.8	3e-14	35.83	125	WP_129297752.1	2129.74
hypothetical protein [Nonomuraea sp. C10]	Nonomuraea sp. C10	74.3	74.3	0.81	3e-14	30.83	131	WP_148036596.1	1855.44
hypothetical protein [Nonomuraea rhodomycinica]	Nonomuraea rhodomycinica	73.9	73.9	0.8	4e-14	35.59	131	WP_175605401.1	2104.08
hypothetical protein [Streptomyces albulus]	Streptomyces albulus	72.4	72.4	0.85	2e-13	32.56	124	WP_189863411.1	2003.74
hypothetical protein [Streptomyces luteoverticillatus]	Streptomyces luteoverticillatus	71.2	71.2	0.8	7e-13	32.23	133	WP_126913881.1	1835.82
hypothetical protein [Stackebrandtia endophytica]	Stackebrandtia endophytica	70.5	70.5	0.78	9e-13	37.07	128	WP_142037455.1	2038.48
hypothetical protein [Microbispora sp. H13382]	Microbispora sp. H13382	70.1	70.1	0.78	2e-12	32.17	131	WP_182907205.1	1758.99
hypothetical protein [Actinomadura sp. LCR2-06]	Actinomadura sp. LCR2-06	69.7	69.7	0.8	2e-12	35	121	WP_208249875.1	1951.6
hypothetical protein [Microbispora sp. H10836]	Microbispora sp. H10836	68.2	68.2	0.78	9e-12	32.17	131	WP_169981298.1	1711.32
hypothetical protein [Streptomyces kasugaensis]	Streptomyces kasugaensis	67.4	67.4	0.85	1e-11	31.5	124	WP_094792557.1	1804.64
hypothetical protein [Streptomyces orinoci]	Streptomyces orinoci	67	67	0.74	2e-11	33.64	114	WP_109279997.1	1667.87
hypothetical protein EOP45_16790 [Sphingobacteriaceae bacterium]	Sphingobacteriaceae bacterium	68.2	68.2	0.9	3e-11	32.33	188	RYE16830.1	1984.42
hypothetical protein [Streptomyces atratus]	Streptomyces atratus	66.2	66.2	0.83	5e-11	29.84	133	WP_189281052.1	1639.59
hypothetical protein [Sphaerisporangium krabiense]	Sphaerisporangium krabiense	65.5	65.5	0.78	8e-11	32.76	124	WP_184612911.1	1673.71
hypothetical protein [Nocardia fusca]	Nocardia fusca	65.1	65.1	0.83	1e-10	29.03	132	WP_063814574.1	1568.58
hypothetical protein [Streptomyces sp. SLBN-115]	Streptomyces sp. SLBN-115	65.1	65.1	0.8	2e-10	33.33	133	WP_200839664.1	1735.83
hypothetical protein [Stackebrandtia albiflava]	Stackebrandtia albiflava	64.7	64.7	0.8	2e-10	30.83	126	WP_147131560.1	1595.76
MULTISPECIES: hypothetical protein [Streptomyces]	Streptomyces	64.7	64.7	0.82	2e-10	27.78	128	WP_086809457.1	1473.84
hypothetical protein EAZ25_02295 [Oscillatoriales cyanobacterium]	Oscillatoriales cyanobacterium	64.3	64.3	0.82	2e-10	34.65	129	TAG68719.1	1826.96
hypothetical protein DV517_65840 [Streptomyces sp. S816]	Streptomyces sp. S816	64.3	64.3	0.82	2e-10	27.78	132	TGZ12500.1	1464.73
hypothetical protein [Scytonema hofmannii]	Scytonema hofmannii	63.9	63.9	0.82	3e-10	33.61	128	WP_017740404.1	1761.1
hypothetical protein [Amycolatopsis nigrescens]	Amycolatopsis nigrescens	63.5	63.5	0.82	6e-10	26.83	136	WP_157357208.1	1397.04
hypothetical protein [Saccharothrix sp. NRRL B-16348]	Saccharothrix sp. NRRL B-16348	63.2	63.2	0.82	6e-10	28.46	124	WP_053717470.1	1474.91
hypothetical protein [Streptomyces sp. ISL-36]	Streptomyces sp. ISL-36	62.8	62.8	0.82	1e-09	28.69	131	WP_215070338.1	1477.42
hypothetical protein LX16_0163 [Stackebrandtia albiflava]	Stackebrandtia albiflava	62.4	62.4	0.8	1e-09	30	132	TWJ14480.1	1497.6
hypothetical protein [Saccharopolyspora subtropica]	Saccharopolyspora subtropica	61.6	61.6	0.79	3e-09	30.51	135	WP_188986242.1	1484.74
hypothetical protein [Scytonema sp. UIC 10036]	Scytonema sp. UIC 10036	61.2	61.2	0.82	4e-09	33.61	128	WP_155744443.1	1686.68
hypothetical protein [Nocardia bhagyanarayanae]	Nocardia bhagyanarayanae	61.6	61.6	0.78	4e-09	31.9	155	WP_141812508.1	1532.73
hypothetical protein [Cyanothece sp. BG0011]	Cyanothece sp. BG0011	60.1	60.1	0.81	8e-09	31.67	117	WP_107666838.1	1541.73
hypothetical protein [Streptomyces bryophytorum]	Streptomyces bryophytorum	60.5	60.5	0.78	9e-09	31.62	134	WP_205047651.1	1492.15
hypothetical protein [Streptomyces sp. SLBN-115]	Streptomyces sp. SLBN-115	59.7	59.7	0.79	1e-08	32.2	117	TQJ52685.1	1518.65
hypothetical protein F9K24_22180 [Leptonema illini]	Leptonema illini	59.7	59.7	0.78	1e-08	30.71	124	KAB2928168.1	1430.04
hypothetical protein [Streptomyces chrestomyceticus]	Streptomyces chrestomyceticus	59.3	59.3	0.82	2e-08	30.33	122	WP_125048198.1	1474.83
hypothetical protein [Microcoleus asticus]	Microcoleus asticus	58.9	58.9	0.82	3e-08	31.5	129	WP_172190751.1	1521.39
hypothetical protein SAMN05216215_1018112 [Saccharopolyspora shandongensis]	Saccharopolyspora shandongensis	58.9	58.9	0.83	3e-08	29.84	132	SDY00509.1	1458.79
hypothetical protein [Saccharopolyspora shandongensis]	Saccharopolyspora shandongensis	58.9	58.9	0.83	4e-08	29.84	135	WP_143061026.1	1458.79
hypothetical protein [Crocosphaera chwakensis]	Crocosphaera chwakensis	58.2	58.2	0.77	4e-08	31.58	117	WP_008276405.1	1415.23
hypothetical protein [Microcoleus vaginatus]	Microcoleus vaginatus	58.5	58.5	0.8	6e-08	32.26	152	WP_006632054.1	1509.77
TPA: hypothetical protein [Microcoleaceae bacterium UBA11344]	Microcoleaceae bacterium UBA11344	58.2	58.2	0.82	7e-08	32.28	129	HAT12578.1	1540.53
hypothetical protein [Nonomuraea harbinensis]	Nonomuraea harbinensis	56.2	56.2	0.46	1e-07	37.68	82	WP_219546083.1	974.103
hypothetical protein [Saccharopolyspora endophytica]	Saccharopolyspora endophytica	57.4	57.4	0.77	1e-07	31.62	137	WP_210968520.1	1397.54
hypothetical protein [Nocardioides sp. 616]	Nocardioides sp. 616	57	57	0.73	1e-07	31.48	128	WP_162799152.1	1309.88
TPA: hypothetical protein [Corynebacterium stationis]	Corynebacterium stationis	57	57	0.79	2e-07	31.4	134	HCM81672.1	1413.94
hypothetical protein [Kribbella albertanoniae]	Kribbella albertanoniae	57	57	0.82	2e-07	26.45	137	WP_132404832.1	1236.27
hypothetical protein [Amycolatopsis cihanbeyliensis]	Amycolatopsis cihanbeyliensis	56.6	56.6	0.81	2e-07	26.98	126	WP_141998478.1	1236.93
hypothetical protein [Microcoleus sp. SU_5_6]	Microcoleus sp. SU_5_6	56.6	56.6	0.77	2e-07	33.61	129	NJK73405.1	1464.79
hypothetical protein [Actinomadura sp. WMMA1423]	Actinomadura sp. WMMA1423	56.2	56.2	0.77	3e-07	36.52	133	WP_141578987.1	1580.37
hypothetical protein [Leifsonia shinshuensis]	Leifsonia shinshuensis	56.2	56.2	0.79	4e-07	30.47	133	WP_179607383.1	1352.81
hypothetical protein [Streptomyces sp. CBMA156]	Streptomyces sp. CBMA156	56.6	56.6	0.81	5e-07	30.83	171	WP_188295712.1	1413.43
hypothetical protein BX285_0685 [Streptomyces sp. 1114.5]	Streptomyces sp. 1114.5	55.8	55.8	0.81	6e-07	30	147	RKT16350.1	1355.94
hypothetical protein [Saccharopolyspora phatthalungensis]	Saccharopolyspora phatthalungensis	55.5	55.5	0.82	6e-07	28.46	137	MBB5157350.1	1295.21
hypothetical protein GCM10018790_48840 [Kitasatospora xanthocidica]	Kitasatospora xanthocidica	55.8	55.8	0.87	6e-07	27.91	147	GHF65206.1	1354.92
hypothetical protein [Mycolicibacterium malmesburyense]	Mycolicibacterium malmesburyense	55.1	55.1	0.77	6e-07	31.3	121	WP_090344190.1	1327.97
hypothetical protein [Streptomyces kaniharaensis]	Streptomyces kaniharaensis	56.2	56.2	0.81	7e-07	30	171	WP_153461984.1	1365.66
hypothetical protein [Streptomyces sp. 8P21H-1]	Streptomyces sp. 8P21H-1	55.5	55.5	0.74	7e-07	29.36	148	WP_217422939.1	1205.82
hypothetical protein [Kitasatospora xanthocidica]	Kitasatospora xanthocidica	55.8	55.8	0.87	8e-07	27.91	171	WP_189920006.1	1354.92
hypothetical protein [Microcoleus sp. LEGE 07076]	Microcoleus sp. LEGE 07076	55.1	55.1	0.77	9e-07	32.77	129	WP_193972241.1	1390.33
MULTISPECIES: hypothetical protein [unclassified Streptomyces]	unclassified Streptomyces	55.8	55.8	0.81	9e-07	30	171	WP_097236606.1	1355.94
hypothetical protein [Streptomyces sp. 8P21H-1]	Streptomyces sp. 8P21H-1	55.5	55.5	0.74	1e-06	29.36	166	NSL43885.1	1205.82
hypothetical protein [Streptomyces sp. CRXT-G-22]	Streptomyces sp. CRXT-G-22	55.5	55.5	0.74	1e-06	28.44	166	WP_187748996.1	1168.03
hypothetical protein GCM10010502_38870 [Kitasatospora psammotica]	Kitasatospora psammotica	54.7	54.7	0.81	1e-06	30	144	GGU83035.1	1329.21
hypothetical protein HS99_0026170 [Kitasatospora aureofaciens]	Kitasatospora aureofaciens	54.7	54.7	0.81	1e-06	30	147	OEV37506.1	1329.21
hypothetical protein [Actinomadura darangshiensis]	Actinomadura darangshiensis	54.7	54.7	0.77	1e-06	34.78	133	WP_132192488.1	1464.9
hypothetical protein AMK13_33995 [Streptomyces sp. CB02056]	Streptomyces sp. CB02056	54.7	54.7	0.81	2e-06	29.17	147	OKI00084.1	1292.44
MULTISPECIES: hypothetical protein [Streptomyces]	Streptomyces	55.1	55.1	0.81	2e-06	30	171	WP_078588900.1	1338.93
MULTISPECIES: hypothetical protein [Streptomycetaceae]	Streptomycetaceae	55.1	55.1	0.81	2e-06	30	171	WP_072654783.1	1338.93
hypothetical protein [Streptomyces sp. FH025]	Streptomyces sp. FH025	55.1	55.1	0.81	2e-06	30	171	WP_207812185.1	1338.93
hypothetical protein [Mycobacterium sp. E136]	Mycobacterium sp. E136	53.9	53.9	0.77	2e-06	30.43	121	WP_068294063.1	1262.94
hypothetical protein [Kitasatospora aureofaciens]	Kitasatospora aureofaciens	55.1	55.1	0.81	2e-06	30	171	WP_084768145.1	1338.93
hypothetical protein [Streptomyces sp. San01]	Streptomyces sp. San01	55.1	55.1	0.74	2e-06	30.28	166	WP_127830673.1	1234.64
hypothetical protein [Streptomyces oryzae]	Streptomyces oryzae	54.7	54.7	0.81	2e-06	27.5	166	WP_209242743.1	1218.44
hypothetical protein C8E97_2842 [Saccharothrix australiensis]	Saccharothrix australiensis	54.3	54.3	0.82	2e-06	27.87	141	RKT54227.1	1240.94
hypothetical protein [Streptomyces sp. NRRL S-350]	Streptomyces sp. NRRL S-350	54.7	54.7	0.81	3e-06	29.17	171	WP_078891286.1	1292.44
MULTISPECIES: hypothetical protein [Streptomycetaceae]	Streptomycetaceae	54.7	54.7	0.81	3e-06	29.17	171	WP_074005503.1	1292.44
hypothetical protein [Streptomyces sulfonofaciens]	Streptomyces sulfonofaciens	53.9	53.9	0.74	3e-06	28.44	148	WP_189928807.1	1134.36
hypothetical protein B1H19_24925 [Streptomyces gilvosporeus]	Streptomyces gilvosporeus	54.3	54.3	0.74	3e-06	29.36	168	ARF56981.1	1179.74
MULTISPECIES: hypothetical protein [unclassified Streptomyces]	unclassified Streptomyces	53.9	53.9	0.81	3e-06	25.83	152	WP_185994158.1	1127.71
hypothetical protein GCM10018783_56890 [Streptomyces griseosporeus]	Streptomyces griseosporeus	53.9	53.9	0.81	3e-06	26.67	148	GHF79180.1	1164.39
hypothetical protein [Streptomyces gilvosporeus]	Streptomyces gilvosporeus	53.9	53.9	0.74	4e-06	29.36	152	WP_203237365.1	1171.05
hypothetical protein FNJ62_24800 [Streptomyces sp. MZ03-37]	Streptomyces sp. MZ03-37	53.9	53.9	0.81	4e-06	25.83	168	TSB18207.1	1127.71
hypothetical protein [Streptomyces sp. CBMA123]	Streptomyces sp. CBMA123	53.5	53.5	0.81	4e-06	29.17	147	MBD0690808.1	1264.08
hypothetical protein [Streptomyces sp. DW4-2]	Streptomyces sp. DW4-2	53.9	53.9	0.81	4e-06	26.67	166	WP_209265393.1	1164.39
hypothetical protein [Streptomyces catenulae]	Streptomyces catenulae	53.9	53.9	0.81	5e-06	25	170	WP_211266210.1	1091.48
hypothetical protein [Streptomyces sp. NRRL B-1347]	Streptomyces sp. NRRL B-1347	53.9	53.9	0.81	5e-06	25.83	166	WP_078869360.1	1127.71
MULTISPECIES: hypothetical protein [Streptomyces]	Streptomyces	53.9	53.9	0.81	5e-06	25.83	166	WP_078918707.1	1127.71
hypothetical protein EV573_105460 [Streptomyces sp. BK161]	Streptomyces sp. BK161	53.5	53.5	0.86	5e-06	26.77	148	TDT21428.1	1231.69
hypothetical protein [Streptomyces globosus]	Streptomyces globosus	53.5	53.5	0.81	5e-06	26.67	148	WP_114058000.1	1155.74
hypothetical protein DN402_19780 [Streptomyces sp. SW4]	Streptomyces sp. SW4	53.5	53.5	0.74	6e-06	27.52	166	PZT69249.1	1089.52
hypothetical protein [Streptomyces sp. WAC05292]	Streptomyces sp. WAC05292	53.1	53.1	0.74	6e-06	28.44	148	WP_125545540.1	1117.52
hypothetical protein [Streptomyces griseosporeus]	Streptomyces griseosporeus	53.5	53.5	0.81	6e-06	26.67	166	WP_190220054.1	1155.74
hypothetical protein SMA5143A_5039 [Streptomyces sp. MA5143a]	Streptomyces sp. MA5143a	53.1	53.1	0.74	6e-06	28.44	148	SPF04242.1	1117.52
hypothetical protein [Streptomyces sp. BK161]	Streptomyces sp. BK161	53.5	53.5	0.86	6e-06	26.77	166	WP_133928989.1	1231.69
hypothetical protein [Streptomyces spongiae]	Streptomyces spongiae	53.1	53.1	0.81	7e-06	26.67	148	WP_152774944.1	1147.1
hypothetical protein J116_015880 [Streptomyces thermolilacinus SPC6]	Streptomyces thermolilacinus SPC6	53.1	53.1	0.81	7e-06	26.67	148	OEJ95742.1	1147.1
hypothetical protein [Streptomyces sp. TRM49041]	Streptomyces sp. TRM49041	53.1	53.1	0.91	7e-06	26.67	160	WP_149183478.1	1288.72
hypothetical protein ADK67_17420 [Saccharothrix sp. NRRL B-16348]	Saccharothrix sp. NRRL B-16348	52.4	52.4	0.75	7e-06	27.68	112	KOX24826.1	1087.82
hypothetical protein [Streptomyces ossamyceticus]	Streptomyces ossamyceticus	53.1	53.1	0.74	7e-06	28.44	166	WP_055515719.1	1117.52
hypothetical protein [Streptomyces neyagawaensis]	Streptomyces neyagawaensis	53.1	53.1	0.74	7e-06	28.44	166	WP_055543336.1	1117.52
hypothetical protein [Streptomyces sp. CBMA123]	Streptomyces sp. CBMA123	53.5	53.5	0.81	7e-06	29.17	171	WP_188304645.1	1264.08
hypothetical protein [Streptomyces spongiae]	Streptomyces spongiae	53.1	53.1	0.74	8e-06	28.44	166	MPY61524.1	1117.52
hypothetical protein [Streptomyces calidiresistens]	Streptomyces calidiresistens	52.8	52.8	0.81	8e-06	25	148	WP_182662521.1	1069.2
hypothetical protein [Streptomyces avicenniae]	Streptomyces avicenniae	52.8	52.8	0.74	9e-06	28.44	148	WP_052849759.1	1111.21
hypothetical protein [Streptomyces thermolilacinus]	Streptomyces thermolilacinus	53.1	53.1	0.81	9e-06	26.67	160	WP_079147745.1	1147.1
hypothetical protein [Streptomyces chattanoogensis]	Streptomyces chattanoogensis	52.8	52.8	0.74	9e-06	28.44	152	WP_053922422.1	1111.21
hypothetical protein [Streptomyces sp. SID5785]	Streptomyces sp. SID5785	53.1	53.1	0.74	9e-06	27.52	166	WP_161301818.1	1081.37
hypothetical protein [Streptomyces actuosus]	Streptomyces actuosus	52.8	52.8	0.74	1e-05	29.36	166	WP_205383187.1	1147.15
hypothetical protein [Streptomyces sp. BK239]	Streptomyces sp. BK239	52.8	52.8	0.81	1e-05	25.83	148	WP_130442094.1	1104.7
hypothetical protein FHU35_15321 [Saccharopolyspora dendranthemae]	Saccharopolyspora dendranthemae	52.4	52.4	0.7	1e-05	30.84	137	TWF93477.1	1131.21
hypothetical protein [Streptomyces sp. MA5143a]	Streptomyces sp. MA5143a	52.8	52.8	0.74	1e-05	28.44	166	WP_107465152.1	1111.21
MULTISPECIES: hypothetical protein [Streptomyces]	Streptomyces	52.8	52.8	0.74	1e-05	28.44	166	WP_055713965.1	1111.21
hypothetical protein [Streptomyces actuosus]	Streptomyces actuosus	52.8	52.8	0.81	1e-05	25.83	166	WP_110628804.1	1104.7
hypothetical protein [Streptomyces lydicus]	Streptomyces lydicus	52.4	52.4	0.74	1e-05	28.44	152	WP_046926466.1	1102.79
hypothetical protein [Thermoactinospora rubra]	Thermoactinospora rubra	51.6	51.6	0.74	1e-05	35.78	116	WP_143591748.1	1366.22
hypothetical protein [Streptomyces sp. BK340]	Streptomyces sp. BK340	52.8	52.8	0.74	1e-05	27.52	166	WP_145876190.1	1075.26
hypothetical protein [Nocardia brasiliensis]	Nocardia brasiliensis	52	52	0.83	1e-05	28.23	126	MBF6543979.1	1218.41
hypothetical protein [Streptomyces roseolilacinus]	Streptomyces roseolilacinus	52.4	52.4	0.81	1e-05	27.5	160	WP_189532753.1	1167.21
hypothetical protein GCM10010282_36110 [Streptomyces roseolus]	Streptomyces roseolus	52.4	52.4	0.81	1e-05	27.5	147	GGR40146.1	1167.21
hypothetical protein GCM10010363_01630 [Streptomyces omiyaensis]	Streptomyces omiyaensis	52.4	52.4	0.81	1e-05	27.5	147	GGY25136.1	1167.21
hypothetical protein [Streptomyces sp. HM190]	Streptomyces sp. HM190	52.4	52.4	0.74	2e-05	27.52	166	WP_159769061.1	1067.12
hypothetical protein [Kitasatospora aureofaciens]	Kitasatospora aureofaciens	52.4	52.4	0.81	2e-05	28.33	171	WP_218200647.1	1202.44
MULTISPECIES: hypothetical protein [unclassified Streptomyces]	unclassified Streptomyces	52	52	0.81	2e-05	27.5	147	WP_169088987.1	1158.3
hypothetical protein [Streptomyces smyrnaeus]	Streptomyces smyrnaeus	52.4	52.4	0.81	2e-05	26.67	166	WP_209211480.1	1131.98
hypothetical protein [Streptomyces sp. NRRL S-31]	Streptomyces sp. NRRL S-31	52.4	52.4	0.74	2e-05	27.52	166	WP_030753531.1	1067.12
MULTISPECIES: hypothetical protein [Streptomyces]	Streptomyces	52.4	52.4	0.74	2e-05	27.52	166	WP_108707433.1	1067.12
hypothetical protein [Nocardia brasiliensis]	Nocardia brasiliensis	51.6	51.6	0.83	2e-05	28.23	133	WP_195136124.1	1209.03
hypothetical protein PL81_30070 [Streptomyces sp. RSD-27]	Streptomyces sp. RSD-27	52.4	52.4	0.74	2e-05	28.44	167	KIF02408.1	1102.79
hypothetical protein [Streptomyces sp. WELS2]	Streptomyces sp. WELS2	52.4	52.4	0.74	2e-05	27.52	166	WP_181795812.1	1067.12
hypothetical protein [Streptomyces sp. yr375]	Streptomyces sp. yr375	52	52	0.81	2e-05	25	148	WP_093775258.1	1053
hypothetical protein [Streptomyces acidicola]	Streptomyces acidicola	51.6	51.6	0.81	2e-05	26.67	148	WP_152866262.1	1114.7
hypothetical protein [Nocardia brasiliensis]	Nocardia brasiliensis	51.2	51.2	0.83	2e-05	28.23	133	WP_195086462.1	1199.66
hypothetical protein [Streptomyces sp. KM273126]	Streptomyces sp. KM273126	52	52	0.74	2e-05	28.44	166	WP_131563331.1	1094.37
hypothetical protein HEP81_04328 [Streptomyces griseofuscus]	Streptomyces griseofuscus	51.6	51.6	0.74	2e-05	27.52	148	QNT94605.1	1050.82
hypothetical protein [Streptomyces roseolus]	Streptomyces roseolus	52	52	0.74	2e-05	29.36	175	WP_189948539.1	1129.77
hypothetical protein [Streptomyces omiyaensis]	Streptomyces omiyaensis	52	52	0.74	3e-05	29.36	167	WP_189846904.1	1129.77
hypothetical protein GCM10018780_40240 [Streptomyces lanatus]	Streptomyces lanatus	51.6	51.6	0.74	3e-05	26.61	148	GHH06927.1	1016.08
hypothetical protein [Streptomyces abikoensis]	Streptomyces abikoensis	51.2	51.2	0.81	3e-05	27.5	147	WP_189453576.1	1140.48
hypothetical protein [Streptomyces luteoverticillatus]	Streptomyces luteoverticillatus	51.2	51.2	0.81	3e-05	27.5	147	WP_126918159.1	1140.48
hypothetical protein K376_03316 [Streptomyces sp. PsTaAH-130]	Streptomyces sp. PsTaAH-130	51.2	51.2	0.74	3e-05	27.52	148	RAJ58503.1	1042.68
hypothetical protein [Streptacidiphilus bronchialis]	Streptacidiphilus bronchialis	51.2	51.2	0.81	3e-05	28	148	WP_111491799.1	1161.22
hypothetical protein [Streptomyces lanatus]	Streptomyces lanatus	51.6	51.6	0.74	3e-05	26.61	166	WP_190071316.1	1016.08
MULTISPECIES: hypothetical protein [Streptomyces]	Streptomyces	51.2	51.2	0.74	4e-05	27.52	166	WP_128790550.1	1042.68
hypothetical protein [Streptomyces sp. S3(2020)]	Streptomyces sp. S3(2020)	51.2	51.2	0.74	4e-05	26.61	166	WP_171147927.1	1008.2
MULTISPECIES: hypothetical protein [Streptomyces]	Streptomyces	51.2	51.2	0.74	4e-05	27.52	166	WP_078967678.1	1042.68
hypothetical protein [Streptomyces sp. WM6386]	Streptomyces sp. WM6386	51.2	51.2	0.74	4e-05	26.61	166	WP_046259047.1	1008.2
hypothetical protein [Streptomyces sp. SID4985]	Streptomyces sp. SID4985	51.2	51.2	0.74	4e-05	27.52	166	WP_161179090.1	1042.68
hypothetical protein [Streptomyces sp. LaPpAH-108]	Streptomyces sp. LaPpAH-108	51.2	51.2	0.74	4e-05	27.52	166	WP_078496069.1	1042.68
hypothetical protein [Streptomyces spectabilis]	Streptomyces spectabilis	50.8	50.8	0.81	4e-05	25	145	MBB5106729.1	1028.7
hypothetical protein [Streptomyces sp. TR1341]	Streptomyces sp. TR1341	51.2	51.2	0.74	4e-05	27.52	171	WP_202929846.1	1042.68
hypothetical protein [Streptomyces stelliscabiei]	Streptomyces stelliscabiei	50.8	50.8	0.81	5e-05	25.83	145	MBE1598096.1	1062.85
MULTISPECIES: hypothetical protein [unclassified Streptomyces]	unclassified Streptomyces	51.2	51.2	0.74	5e-05	27.52	171	WP_037662218.1	1042.68
hypothetical protein SBD_7787 [Streptomyces bottropensis ATCC 25435]	Streptomyces bottropensis ATCC 25435	50.8	50.8	0.74	5e-05	27.52	148	EMF51070.1	1034.53
hypothetical protein [Streptomyces sp. CNT360]	Streptomyces sp. CNT360	51.2	51.2	0.74	5e-05	26.61	166	WP_078514798.1	1008.2
MULTISPECIES: hypothetical protein [Streptomyces]	Streptomyces	51.2	51.2	0.74	5e-05	27.52	166	WP_111583828.1	1042.68
hypothetical protein [Streptomyces mexicanus]	Streptomyces mexicanus	51.2	51.2	0.74	5e-05	26.61	166	WP_159666929.1	1008.2
MULTISPECIES: hypothetical protein [unclassified Streptomyces]	unclassified Streptomyces	50.8	50.8	0.74	6e-05	27.52	171	WP_202440057.1	1034.53
hypothetical protein [Streptomyces lanatus]	Streptomyces lanatus	50.4	50.4	0.78	6e-05	24.14	149	WP_190075268.1	948.992
MULTISPECIES: sugar ABC transporter substrate-binding protein [Streptomyces]	Streptomyces	50.8	50.8	0.74	6e-05	27.52	166	WP_028797063.1	1034.53
hypothetical protein [Streptomyces scabiei]	Streptomyces scabiei	50.8	50.8	0.74	7e-05	27.52	166	WP_037705358.1	1034.53
hypothetical protein EST54_26835 [Streptomyces sioyaensis]	Streptomyces sioyaensis	50.8	50.8	0.74	7e-05	27.52	168	RXS61194.1	1034.53
hypothetical protein [Streptomyces sp. ISID311]	Streptomyces sp. ISID311	50.4	50.4	0.74	8e-05	27.52	152	WP_147247222.1	1026.39
sugar ABC transporter substrate-binding protein [Streptomyces spectabilis]	Streptomyces spectabilis	50.4	50.4	0.81	8e-05	25	166	WP_144004034.1	1020.6
hypothetical protein [Streptomyces angustmyceticus]	Streptomyces angustmyceticus	50.4	50.4	0.74	8e-05	26.61	152	WP_086718619.1	992.447
hypothetical protein [Streptomyces sp. TLI_105]	Streptomyces sp. TLI_105	50.1	50.1	0.74	8e-05	27.52	147	WP_093874664.1	1020.28
hypothetical protein [Streptomyces echinoruber]	Streptomyces echinoruber	50.4	50.4	0.74	8e-05	26.61	166	WP_190059819.1	992.447
MULTISPECIES: hypothetical protein [Streptomyces]	Streptomyces	50.1	50.1	0.74	8e-05	27.52	152	WP_174244099.1	1020.28
hypothetical protein GCM10018784_34060 [Streptomyces hydrogenans]	Streptomyces hydrogenans	50.1	50.1	0.81	9e-05	27.5	147	GHG18083.1	1115.98
hypothetical protein [Streptomyces europaeiscabiei]	Streptomyces europaeiscabiei	50.4	50.4	0.74	9e-05	27.52	166	WP_046705090.1	1026.39
MULTISPECIES: hypothetical protein [unclassified Streptomyces]	unclassified Streptomyces	50.1	50.1	0.74	9e-05	27.52	152	WP_093484703.1	1020.28
sugar ABC transporter substrate-binding protein [Streptomyces stelliscabiei]	Streptomyces stelliscabiei	50.4	50.4	0.74	9e-05	27.52	169	WP_063778569.1	1026.39
hypothetical protein [Streptomyces sp. SA15]	Streptomyces sp. SA15	50.4	50.4	0.81	9e-05	25.83	166	WP_095752013.1	1054.48
MULTISPECIES: hypothetical protein [Streptomyces]	Streptomyces	50.1	50.1	0.74	9e-05	27.52	152	WP_085926913.1	1020.28
hypothetical protein [Streptomyces sp. TRM64462]	Streptomyces sp. TRM64462	50.1	50.1	0.81	9e-05	26.67	148	WP_175409764.1	1082.3
MULTISPECIES: sugar ABC transporter substrate-binding protein [Streptomyces]	Streptomyces	50.4	50.4	0.74	0.0001	27.52	166	WP_086755426.1	1026.39
hypothetical protein GCM10010245_68180 [Streptomyces spectabilis]	Streptomyces spectabilis	49.7	49.7	0.74	0.0001	26.61	140	GGV43486.1	978.663
hypothetical protein [Actinomadura luteofluorescens]	Actinomadura luteofluorescens	49.3	49.3	0.7	0.0001	35.24	121	WP_179845699.1	1216.13
hypothetical protein [Streptomyces sp. PanSC19]	Streptomyces sp. PanSC19	50.1	50.1	0.74	0.0001	27.52	147	WP_123454432.1	1020.28
hypothetical protein [Nocardia vulneris]	Nocardia vulneris	49.3	49.3	0.76	0.0001	28.32	126	WP_156161451.1	1061.09
hypothetical protein [Streptomyces niger]	Streptomyces niger	50.1	50.1	0.74	0.0001	27.52	170	WP_110943825.1	1020.28
hypothetical protein [Streptomyces decoyicus]	Streptomyces decoyicus	50.1	50.1	0.74	0.0001	26.61	170	WP_078953191.1	986.539
hypothetical protein [Streptomyces litmocidini]	Streptomyces litmocidini	49.7	49.7	0.81	0.0001	25.83	147	WP_190157570.1	1039.84
hypothetical protein [Streptomyces glebosus]	Streptomyces glebosus	50.1	50.1	0.74	0.0001	27.52	152	WP_190143043.1	1020.28
hypothetical protein ADK74_13990 [Streptomyces decoyicus]	Streptomyces decoyicus	49.7	49.7	0.74	0.0001	26.61	152	KOG44552.1	978.663
hypothetical protein OV320_8756 [Actinobacteria bacterium OV320]	Actinobacteria bacterium OV320	49.7	49.7	0.81	0.0001	25	148	KPI24094.1	1006.43
hypothetical protein [Streptomyces sp. BK042]	Streptomyces sp. BK042	49.7	49.7	0.78	0.0001	24.14	149	WP_132804335.1	935.811
hypothetical protein [Streptomyces sp. TRM63209]	Streptomyces sp. TRM63209	50.1	50.1	0.81	0.0001	25	166	WP_155056602.1	1014.53
hypothetical protein [Streptomyces sp. me109]	Streptomyces sp. me109	50.1	50.1	0.74	0.0001	26.61	166	WP_148008959.1	986.539
hypothetical protein [Streptomyces sp. 94]	Streptomyces sp. 94	49.3	49.3	0.8	0.0001	27.64	134	WP_099920013.1	1090.12
hypothetical protein SAMN05216489_05831 [Streptomyces sp. 3213] [Streptomyces sp. 3213.3]	Streptomyces sp. 3213.3	49.7	49.7	0.74	0.0001	26.61	148	SEE20199.1	978.663
hypothetical protein CLW11_02963 [Streptomyces sp. 94]	Streptomyces sp. 94	48.9	48.9	0.75	0.0001	29.57	125	PIG18333.1	1084.48
MULTISPECIES: hypothetical protein [Streptomyces]	Streptomyces	49.7	49.7	0.81	0.0001	27.5	167	WP_079022443.1	1107.07
hypothetical protein GCM10010510_38090 [Streptomyces anandii JCM 4720]	Streptomyces anandii JCM 4720	49.7	49.7	0.81	0.0001	25	148	GGX89250.1	1006.43
hypothetical protein [Streptomyces sp. JHA26]	Streptomyces sp. JHA26	49.7	49.7	0.74	0.0001	26.61	166	WP_077798070.1	978.663
hypothetical protein [Jiangella endophytica]	Jiangella endophytica	48.9	48.9	0.79	0.0002	29.17	130	WP_116951274.1	1126.87
MULTISPECIES: hypothetical protein [unclassified Streptomyces]	unclassified Streptomyces	49.7	49.7	0.74	0.0002	26.61	166	WP_200715011.1	978.663
MULTISPECIES: hypothetical protein [unclassified Streptomyces]	unclassified Streptomyces	49.7	49.7	0.74	0.0002	26.61	166	WP_078615735.1	978.663
hypothetical protein [Streptomyces lydicamycinicus]	Streptomyces lydicamycinicus	49.3	49.3	0.74	0.0002	27.52	152	WP_042147369.1	1003.98
hypothetical protein [Streptomyces griseus]	Streptomyces griseus	49.7	49.7	0.74	0.0002	27.52	166	WP_037669974.1	1012.13
hypothetical protein [Streptomyces antioxidans]	Streptomyces antioxidans	49.7	49.7	0.81	0.0002	27.5	164	WP_075200541.1	1107.07
hypothetical protein [Streptomyces sp. NL15-2K]	Streptomyces sp. NL15-2K	49.7	49.7	0.74	0.0002	26.61	166	WP_124441288.1	978.663
hypothetical protein [Streptomyces venezuelae]	Streptomyces venezuelae	48.9	48.9	0.78	0.0002	27.59	129	WP_150205330.1	1052.34
hypothetical protein [Streptomyces aquilus]	Streptomyces aquilus	49.3	49.3	0.78	0.0002	24.14	149	WP_126269277.1	928.28
hypothetical protein [Streptomyces fagopyri]	Streptomyces fagopyri	49.7	49.7	0.74	0.0002	26.61	166	WP_153289994.1	978.663
hypothetical protein [Streptomyces sp. NRRL S-646]	Streptomyces sp. NRRL S-646	49.7	49.7	0.74	0.0002	26.61	166	WP_063763555.1	978.663
hypothetical protein [Streptomyces sp.]	Streptomyces sp.	49.3	49.3	0.74	0.0002	26.61	166	NUR03464.1	970.786
MULTISPECIES: hypothetical protein [unclassified Streptomyces]	unclassified Streptomyces	49.3	49.3	0.74	0.0002	26.61	166	WP_115907499.1	970.786
hypothetical protein NBRGN_047_00570 [Nocardia brasiliensis NBRC 14402]	Nocardia brasiliensis NBRC 14402	48.9	48.9	0.76	0.0002	28.32	126	GAJ82131.1	1052.48
hypothetical protein [Streptomyces sp. NRRL S-1813]	Streptomyces sp. NRRL S-1813	49.7	49.7	0.74	0.0002	26.61	170	WP_078889253.1	978.663
hypothetical protein [Streptomyces flaveolus]	Streptomyces flaveolus	49.3	49.3	0.74	0.0002	26.61	166	WP_189233885.1	970.786
hypothetical protein [Streptomyces cacaoi]	Streptomyces cacaoi	49.3	49.3	0.74	0.0002	26.61	166	WP_171397927.1	970.786
hypothetical protein [Streptomyces sp. RPA4-2]	Streptomyces sp. RPA4-2	49.3	49.3	0.74	0.0002	26.61	166	WP_168533752.1	970.786
MULTISPECIES: hypothetical protein [Streptomyces]	Streptomyces	49.3	49.3	0.74	0.0002	26.61	166	WP_026179576.1	970.786
hypothetical protein [Streptomyces dysideae]	Streptomyces dysideae	49.3	49.3	0.81	0.0002	25	166	WP_067020974.1	998.325
hypothetical protein [Streptomyces sp. NBRC 110028]	Streptomyces sp. NBRC 110028	49.3	49.3	0.74	0.0002	29.36	164	WP_079038187.1	1071.11
hypothetical protein GCM10010251_24520 [Streptomyces aurantiogriseus]	Streptomyces aurantiogriseus	48.9	48.9	0.81	0.0002	25	148	GGR07671.1	990.225
hypothetical protein [Streptomyces anandii]	Streptomyces anandii	49.3	49.3	0.74	0.0002	26.61	166	WP_189705929.1	970.786
hypothetical protein [Streptomyces sp. TRM S81-3]	Streptomyces sp. TRM S81-3	49.3	49.3	0.74	0.0003	25.69	166	WP_188185737.1	937.223
hypothetical protein [Nocardia brasiliensis]	Nocardia brasiliensis	48.5	48.5	0.76	0.0003	28.32	133	WP_146154146.1	1043.88
hypothetical protein ADK64_11835 [Streptomyces sp. MMG1121]	Streptomyces sp. MMG1121	48.9	48.9	0.74	0.0003	26.61	148	KOV66253.1	962.909
hypothetical protein [Streptomyces jeddahensis]	Streptomyces jeddahensis	49.3	49.3	0.74	0.0003	26.61	166	WP_067281000.1	970.786
hypothetical protein [Streptomyces himastatinicus]	Streptomyces himastatinicus	48.9	48.9	0.81	0.0003	26.67	166	WP_208867552.1	1056.37
hypothetical protein [Streptomyces sp. RTd22]	Streptomyces sp. RTd22	48.9	48.9	0.81	0.0003	26.67	166	WP_079151974.1	1056.37
hypothetical protein [Streptomyces sp. SID5910]	Streptomyces sp. SID5910	48.9	48.9	0.74	0.0003	26.61	166	WP_161166353.1	962.909
conserved hypothetical protein [Streptomyces himastatinicus ATCC 53653]	Streptomyces himastatinicus ATCC 53653	48.9	48.9	0.74	0.0003	28.44	172	EFL25252.1	1029.13
hypothetical protein [Streptomyces tubercidicus]	Streptomyces tubercidicus	48.9	48.9	0.74	0.0003	27.52	152	WP_159746913.1	995.839
hypothetical protein [Streptomyces sp. Ag82_G5-5]	Streptomyces sp. Ag82_G5-5	48.5	48.5	0.78	0.0003	23.28	149	WP_123996768.1	880.682
hypothetical protein [Streptomyces adustus]	Streptomyces adustus	48.5	48.5	0.74	0.0003	25.69	148	WP_152886471.1	922.014
hypothetical protein [Streptomyces aurantiogriseus]	Streptomyces aurantiogriseus	48.9	48.9	0.74	0.0003	26.61	167	WP_189935253.1	962.909
MULTISPECIES: hypothetical protein [Streptomyces]	Streptomyces	48.9	48.9	0.74	0.0004	26.61	166	WP_062668977.1	962.909
hypothetical protein [Nocardioides nitrophenolicus]	Nocardioides nitrophenolicus	48.1	48.1	0.72	0.0004	27.1	128	WP_204837525.1	938.527
hypothetical protein GCM10010187_61720 [Actinomadura coerulea]	Actinomadura coerulea	48.1	48.1	0.7	0.0004	33.33	128	GGQ35939.1	1122.22
MULTISPECIES: hypothetical protein [unclassified Streptomyces]	unclassified Streptomyces	48.9	48.9	0.74	0.0004	26.61	166	WP_055623626.1	962.909
hypothetical protein C9F11_18410 [Streptomyces sp. YIM 121038]	Streptomyces sp. YIM 121038	48.5	48.5	0.81	0.0004	24.17	145	QCX77334.1	949.518
hypothetical protein [Streptomyces sp. Rer75]	Streptomyces sp. Rer75	48.5	48.5	0.81	0.0004	26.67	164	WP_179935080.1	1047.73
sugar ABC transporter substrate-binding protein [Streptomyces sp. MZ04]	Streptomyces sp. MZ04	48.5	48.5	0.81	0.0004	25.83	166	WP_135333896.1	1014.73
hypothetical protein [Streptomyces sp. MMG1121]	Streptomyces sp. MMG1121	48.5	48.5	0.74	0.0004	26.61	166	WP_063789892.1	955.033
hypothetical protein [Actinomadura coerulea]	Actinomadura coerulea	48.1	48.1	0.7	0.0004	33.33	133	WP_185028883.1	1122.22
hypothetical protein [Micromonospora tulbaghiae]	Micromonospora tulbaghiae	47.8	47.8	0.76	0.0004	28.32	114	WP_120574146.1	1028.81
hypothetical protein [Streptomyces sp. NBRC 110028]	Streptomyces sp. NBRC 110028	48.1	48.1	0.97	0.0004	20.95	149	WP_055553542.1	977.464
hypothetical protein [Streptomyces ambofaciens]	Streptomyces ambofaciens	48.1	48.1	0.74	0.0005	25.69	148	WP_063482324.1	914.41
hypothetical protein [Streptomyces lydicus]	Streptomyces lydicus	48.1	48.1	0.74	0.0005	26.61	152	WP_069572431.1	947.156
hypothetical protein [Streptomyces adustus]	Streptomyces adustus	48.1	48.1	0.74	0.0005	25.69	166	MPY31684.1	914.41
hypothetical protein HMPREF1486_05648 [Streptomyces sp. HPH0547]	Streptomyces sp. HPH0547	47.8	47.8	0.8	0.0005	25.42	145	EPD90768.1	972.061
MULTISPECIES: hypothetical protein [Streptomyces]	Streptomyces	48.1	48.1	0.8	0.0005	25.42	166	WP_078566032.1	978.162
MULTISPECIES: hypothetical protein [unclassified Streptomyces]	unclassified Streptomyces	48.1	48.1	0.81	0.0005	24.17	166	WP_138960334.1	941.687
hypothetical protein ADL27_58255 [Streptomyces sp. NRRL F-6602]	Streptomyces sp. NRRL F-6602	48.1	48.1	0.8	0.0005	25.42	148	KPC67934.1	978.162
hypothetical protein [Streptomyces sp. Alain-F2R5]	Streptomyces sp. Alain-F2R5	48.1	48.1	0.74	0.0005	25.69	166	WP_100049616.1	914.41
MULTISPECIES: hypothetical protein [Streptomyces]	Streptomyces	48.1	48.1	0.74	0.0006	25.69	166	WP_043381596.1	914.41
hypothetical protein [Streptomyces sp. A108]	Streptomyces sp. A108	47.8	47.8	0.74	0.0007	25.69	148	WP_216723325.1	908.707
hypothetical protein [Streptomyces sp. AC558_RSS880]	Streptomyces sp. AC558_RSS880	47.8	47.8	0.81	0.0007	25	148	WP_217130517.1	967.95
hypothetical protein [Streptomyces sp. RG38]	Streptomyces sp. RG38	47.8	47.8	0.74	0.0007	25.69	148	WP_210874975.1	908.707
MULTISPECIES: hypothetical protein [unclassified Streptomyces]	unclassified Streptomyces	47.8	47.8	0.74	0.0007	25.69	148	WP_051821246.1	908.707
hypothetical protein [Streptomyces ambofaciens]	Streptomyces ambofaciens	47.8	47.8	0.74	0.0007	25.69	166	WP_053132815.1	908.707
MULTISPECIES: hypothetical protein [Streptomyces]	Streptomyces	47.8	47.8	0.74	0.0008	26.61	152	WP_033271813.1	941.249
hypothetical protein [Streptomyces pactum]	Streptomyces pactum	47.8	47.8	0.74	0.0008	25.69	166	WP_055417455.1	908.707
hypothetical protein [Streptomyces albus]	Streptomyces albus	47.8	47.8	0.8	0.0009	24.58	166	WP_079035858.1	939.939
MULTISPECIES: hypothetical protein [unclassified Streptomyces]	unclassified Streptomyces	47.4	47.4	0.74	0.001	25.69	148	WP_019524564.1	901.102
hypothetical protein [Streptomyces sp. BA2]	Streptomyces sp. BA2	47.8	47.8	0.81	0.001	25.83	167	WP_160505673.1	1000.09
hypothetical protein [Nocardia brasiliensis]	Nocardia brasiliensis	47	47	0.83	0.001	27.2	133	WP_167465019.1	1061.07
hypothetical protein [Streptomyces cyaneus]	Streptomyces cyaneus	47.4	47.4	0.74	0.001	25.69	166	WP_128431813.1	901.102
hypothetical protein GCM10010385_12930 [Streptomyces geysiriensis]	Streptomyces geysiriensis	47.4	47.4	0.74	0.001	25.69	148	GGY64891.1	901.102
hypothetical protein SZN_36002 [Streptomyces zinciresistens K42]	Streptomyces zinciresistens K42	47.4	47.4	0.74	0.001	26.61	148	EGX54820.1	933.372
hypothetical protein [Streptomyces sp. E2N166]	Streptomyces sp. E2N166	47.4	47.4	0.74	0.001	25.69	166	WP_121747611.1	901.102
hypothetical protein [Streptomyces viridiviolaceus]	Streptomyces viridiviolaceus	47	47	0.46	0.001	30.43	166	WP_189871886.1	657.897
hypothetical protein [Streptomyces zinciresistens]	Streptomyces zinciresistens	47	47	0.74	0.001	26.61	166	WP_043734856.1	925.496
hypothetical protein [Streptomyces sp. SID8377]	Streptomyces sp. SID8377	46.6	46.6	0.78	0.002	24.14	137	MYX33317.1	877.441
MULTISPECIES: hypothetical protein [Streptomyces]	Streptomyces	47	47	0.74	0.002	25.69	166	WP_029393608.1	893.498
hypothetical protein [Streptomyces sp. b94]	Streptomyces sp. b94	47	47	0.74	0.002	25.69	166	WP_210962253.1	893.498
MULTISPECIES: hypothetical protein [unclassified Streptomyces]	unclassified Streptomyces	47	47	0.46	0.002	30.43	166	WP_216881968.1	657.897
hypothetical protein [Streptomyces sp. NBRC 110611]	Streptomyces sp. NBRC 110611	46.6	46.6	0.81	0.002	26.67	152	WP_066925575.1	1006.69
hypothetical protein [Crossiella equi]	Crossiella equi	45.4	45.4	0.84	0.002	25.6	116	WP_086780530.1	976.282
hypothetical protein [Streptomyces sp.]	Streptomyces sp.	46.2	46.2	0.78	0.003	24.14	149	NUS30339.1	869.909
hypothetical protein [Saccharothrix sp. CB00851]	Saccharothrix sp. CB00851	45.8	45.8	0.79	0.003	28.57	126	WP_073896733.1	1033.72
sugar ABC transporter substrate-binding protein [Streptomyces longisporoflavus]	Streptomyces longisporoflavus	46.2	46.2	0.81	0.003	25	167	WP_190083863.1	935.55
hypothetical protein [Kitasatospora sp. SUK 42]	Kitasatospora sp. SUK 42	45.8	45.8	0.81	0.004	29.17	171	WP_196952881.1	1082.15
hypothetical protein GCM10010277_53190 [Streptomyces longisporoflavus]	Streptomyces longisporoflavus	45.1	45.1	0.74	0.005	26.61	141	GGV54371.1	888.082
hypothetical protein [Streptacidiphilus sp. PB12-B1b]	Streptacidiphilus sp. PB12-B1b	45.4	45.4	0.81	0.007	26.45	173	WP_182441449.1	972.672
hypothetical protein [Saccharopolyspora dendranthemae]	Saccharopolyspora dendranthemae	44.3	44.3	0.67	0.007	29.41	119	WP_145743825.1	872.918
hypothetical protein [Streptacidiphilus carbonis]	Streptacidiphilus carbonis	45.1	45.1	0.74	0.008	24.77	169	WP_084718803.1	826.674
hypothetical protein [Actinomadura mexicana]	Actinomadura mexicana	44.3	44.3	0.71	0.008	33.02	121	WP_089310375.1	1038.58
hypothetical protein Spa2297_14415 [Streptomyces parvulus]	Streptomyces parvulus	44.3	44.3	0.74	0.013	24.77	148	ANJ08081.1	812.01
hypothetical protein [Streptacidiphilus jeojiense]	Streptacidiphilus jeojiense	44.3	44.3	0.74	0.014	24.77	149	WP_030249488.1	812.01
MULTISPECIES: hypothetical protein [Streptomyces]	Streptomyces	44.3	44.3	0.74	0.017	24.77	166	WP_079163548.1	812.01
hypothetical protein [Streptomyces sp. SID5789]	Streptomyces sp. SID5789	44.3	44.3	0.74	0.018	24.77	166	WP_161329185.1	812.01
hypothetical protein [Streptomyces sp. Tu 4128]	Streptomyces sp. Tu 4128	43.9	43.9	0.74	0.018	24.77	166	WP_122619679.1	804.678
hypothetical protein [Streptomyces sp. WAC 04229]	Streptomyces sp. WAC 04229	43.9	43.9	0.74	0.018	24.77	166	WP_125493440.1	804.678
hypothetical protein [Streptomyces sp. 846.5]	Streptomyces sp. 846.5	43.9	43.9	0.74	0.02	24.77	169	WP_134001705.1	804.678
hypothetical protein BX283_0104 [Streptomyces sp. TLI_146]	Streptomyces sp. TLI_146	43.5	43.5	0.74	0.026	24.77	150	PKV82662.1	797.346
MULTISPECIES: hypothetical protein [Streptomyces]	Streptomyces	43.1	43.1	0.75	0.026	31.25	135	WP_199819525.1	1010.16
hypothetical protein [Nocardia aurea]	Nocardia aurea	43.1	43.1	0.7	0.026	25.71	133	WP_157978736.1	775.671
hypothetical protein [Streptomyces sp. 844.5]	Streptomyces sp. 844.5	43.5	43.5	0.74	0.026	24.77	149	WP_123499176.1	797.346
hypothetical protein [Streptomyces sp. CB01881]	Streptomyces sp. CB01881	43.5	43.5	0.81	0.034	29.17	171	WP_148643296.1	1027.8
hypothetical protein [Kitasatospora sp. RG8]	Kitasatospora sp. RG8	43.1	43.1	0.81	0.036	29.17	171	WP_209412962.1	1018.35
hypothetical protein EDB18_4522 [Streptomyces sp. 844.5]	Streptomyces sp. 844.5	43.1	43.1	0.74	0.042	24.77	186	ROP89037.1	790.014
hypothetical protein [Nocardia sp. ncl1]	Nocardia sp. ncl1	42.4	42.4	0.73	0.044	26.61	123	WP_216916046.1	823.633

### Sheet: Euka
Description	Scientific Name	Max Score	Total Score	Query Cover	E value	Per. ident	Acc. Len	Accession
hypothetical protein AWC38_SpisGene25443 [Stylophora pistillata]	Stylophora pistillata	87.8	87.8	0.87	1e-17	40	442	PFX11087.1
hypothetical protein AWC38_SpisGene25548 [Stylophora pistillata]	Stylophora pistillata	75.5	75.5	0.63	1e-13	42.11	248	PFX11037.1
hypothetical protein AWC38_SpisGene25357 [Stylophora pistillata]	Stylophora pistillata	70.5	70.5	0.63	2e-11	40.62	533	PFX11133.1
hypothetical protein AWC38_SpisGene25630 [Stylophora pistillata]	Stylophora pistillata	62	62	0.63	4e-09	40.43	179	PFX10333.1
